# Amino acid and nucleotide metabolism shape the selection of trophic levels in animals

**DOI:** 10.1101/2021.07.01.450789

**Authors:** Rosemary Yu, Hao Wang, Jens Nielsen

## Abstract

What an animal eats determines its trophic level (TL) in the food web. The diet of high-TL animals is thought to contain more energy because it contains higher levels of lipids. This however has not been systematically examined in the context of comprehensive metabolic networks of different animals. Here, we reconstruct species-specific genome-scale metabolic models (GEMs) of 32 animals, and calculate the maximum ATP production per unit of food for each animal. Surprisingly, we find that ATP production is closely associated with metabolic flux through central carbon metabolism and amino acid metabolism, while correlation with lipid metabolism is low. Further, metabolism of specific amino acids and nucleotides underlie maximum ATP production from food. Our analyses indicate that amino acid and nucleotide metabolism, rather than lipid metabolism, are major contributors to the selection of animal trophic levels, demonstrating that species-level metabolic flux plays key roles in trophic interactions and evolution.
