## Supplementary Table 1 for "Amino acid and nucleotide metabolism shape the selection of trophic levels in animals"

Supplementary Table 1. Species-specific trophic levels, dietary nutritional content, and model simulations of maximum ATP production.
taxonID	ScientificName	CommonName	Category	Trophic.level	diet_percent_carb	diet_percent_lipids	diet_percent_prot	CLPmodel_max_ATP	CLPmodel_maxATP_AMP10g	color
10089	Mus caroli	Ryukyu Mouse	Mammals	2.2	2.121162861	4.216003044	6.828327245	15.48024684	44.28024684	orange2
10090	Mus musculus	Mouse	Mammals	2.2	2.121162861	4.216003044	6.828327245	15.48024684	44.28024684	orange2
10093	Mus pahari	Shrew Mouse	Mammals	2.2	2.121162861	4.216003044	6.828327245	15.48024684	44.28024684	orange2
10181	Heterocephalus glaber	Naked Mole Rat	Mammals	2	2.447123288	0.34630137	1.93739726	4.392201174	33.19220117	orange2
13616	Monodelphis domestica	Opossum	Mammals	2.7	2.656988889	7.784920967	13.46057712	30.51597535	59.31597535	orange2
1841481	Seriola lalandi dorsalis	Yellowtail Amberjack	Fishes	3.3	0.039454545	1.878768585	15.40681428	34.92821661	63.72821661	skyblue
244447	Cynoglossus semilaevis	Tongue Sole	Fishes	4	0	3.570743767	18.66180517	42.30748825	71.10748825	skyblue
38626	Phascolarctos cinereus	Koala	Mammals	2	2.447123288	0.34630137	1.93739726	4.392201174	33.19220117	orange2
41447	Seriola dumerili	Greater Amberjack	Fishes	4.18	0	3.570743767	18.66180517	42.30748825	71.10748825	skyblue
61621	Rhinopithecus bieti	Black Snub-Nosed Monkey	Mammals	2	2.447123288	0.34630137	1.93739726	4.392201174	33.19220117	orange2
61622	Rhinopithecus roxellana	Golden Snub-Nosed Monkey	Mammals	2	3.286193075	0.950452207	2.734787253	6.199934588	34.99993459	orange2
74940	Oncorhynchus tshawytscha	Chinook Salmon	Fishes	4.2	0	3.570743767	18.66180517	42.30748825	71.10748825	skyblue
7962	Cyprinus carpio	Common Carp	Fishes	3.04	0.054109091	1.25032066	14.19781766	32.1873449	60.9873449	skyblue
7998	Ictalurus punctatus	Channel Catfish	Fishes	3.1	0.050727273	1.395347104	14.47681688	32.81985494	61.61985494	skyblue
8010	Esox lucius	Northern Pike	Fishes	4.1	0	3.570743767	18.66180517	42.30748825	71.10748825	skyblue
8030	Salmo salar	Atlantic Salmon	Fishes	4.05	0	3.570743767	18.66180517	42.30748825	71.10748825	skyblue
8128	Oreochromis niloticus	Nile Tilapia	Fishes	2.05	10.58740152	6.034765152	6.923090909	15.69508257	44.49508257	skyblue
9305	Sarcophilus harrisii	Tasmanian Devil	Mammals	3	0	8.279623431	18.61254779	42.19581312	70.99581312	orange2
9541	Macaca fascicularis	Crab-Eating Macaque	Mammals	2.5	4.267003238	4.100239228	8.479394271	19.22332002	48.02332002	orange2
9544	Macaca mulatta	Rhesus Monkey	Mammals	2.1	4.640706386	2.312324588	4.822213702	10.93226217	39.73226217	orange2
9597	Pan paniscus	Bonobo	Mammals	2.1	6.828169102	2.489171385	3.831973896	8.687325323	37.48732532	orange2
9601	Pongo abelii	Sumatran Orangutan	Mammals	2.25	8.0164	2.782362343	4.426654779	10.0355053	38.8355053	orange2
9606	Homo sapiens	human	Mammals	2.1	6.749255168	1.277372229	2.768360087	6.276046116	35.07604612	orange2
9627	Vulpes vulpes	Red Fox	Mammals	3.25	1.00205	9.806909206	17.14107536	38.85989332	67.65989332	orange2
9646	Ailuropoda melanoleuca	Giant Panda	Mammals	2.15	2.202410959	1.302758262	3.677821871	8.337852639	37.13785264	orange2
9749	Delphinapterus leucas	Beluga Whale	Mammals	3.65	0.011272727	3.087322287	17.73180777	40.19912273	68.99912273	skyblue
9755	Physeter catodon	Sperm Whale	Mammals	3.7	0.028181818	2.362190065	16.33681168	37.03657445	65.83657445	skyblue
9785	Loxodonta africana	African Savanna Elephant	Mammals	2	2.447123288	0.34630137	1.93739726	4.392201174	33.19220117	orange2
9823	Sus scrofa	Pig	Mammals	2.35	1.794718417	3.867816619	7.717892359	17.49694659	46.29694659	orange2
9838	Camelus dromedarius	Arabian Camel	Mammals	2	2.447123288	0.34630137	1.93739726	4.392201174	33.19220117	orange2
9913	Bos taurus	Cow	Mammals	2	2.447123288	0.34630137	1.93739726	4.392201174	33.19220117	orange2
9925	Capra hircus	Goat	Mammals	2	2.447123288	0.34630137	1.93739726	4.392201174	33.19220117	orange2
9940	Ovis aries	Sheep	Mammals	2	2.447123288	0.34630137	1.93739726	4.392201174	33.19220117	orange2
